# Crops under continuous cultivation exhibit less plasticity than those under interrupted cultivation

**DOI:** 10.1101/2024.12.10.625649

**Authors:** Ganesh Alagarasan, Rajeev K. Varshney, Eswarayya Ramireddy

## Abstract

Evolutionary studies indicate that species in stable environments often evolve with reduced plasticity, whereas those in variable environments tend to maintain higher plasticity to adapt to changing conditions. Our study explores whether this evolutionary principle extends to cultivated crops. In crop science, phenotypic plasticity is generally understood as a short-term response to environmental factors. Yet, the long-term evolutionary changes in both plastic and non-plastic traits under different cultivation regimes remain largely unexamined. Herein, we developed a novel mechanistic crop growth model, collectively termed the Trait-Environment Fitness Interaction (TEFI) Model, to study if and how trait plasticity varies among crops under different cultivation regimes. Our results, based on the TEFI Model, show higher trade-offs between fitness and plasticity. Specifically, we observed the evolution of higher plasticity in crops subjected to intermittent cultivation, which experienced more variable environments. However, this higher plasticity does not compensate for fitness losses due to the high rate of environmental unpredictability. Conversely, species under relatively stable conditions tend to evolve with reduced plasticity. Using real-world crop datasets, we validated the theoretical predictions of the TEFI Model, which suggest that the longer the interruption, the higher the plasticity. Our results highlight the evolutionary impact of cultivation patterns on trait plasticity and its importance in crop fitness. Ultimately, our findings illustrate how evolutionary principles of plasticity, as captured by the TEFI Model, can inform sustainable crop improvement strategies.
