## Additional Sheet 1, File S1, File S2, File S3 for "Crops under continuous cultivation exhibit less plasticity than those under interrupted cultivation": Additional Sheets.xlsx

### Sheet: Sheet1
Temperature data obtained from NOAA
Year	Temperature
1851	-0.14
1852	-0.1
1853	-0.08
1854	-0.13
1855	-0.1
1856	-0.14
1857	-0.35
1858	-0.22
1859	-0.14
1860	-0.14
1861	-0.31
1862	-0.27
1863	-0.2
1864	-0.19
1865	-0.17
1866	-0.09
1867	-0.16
1868	-0.16
1869	-0.12
1870	-0.12
1871	-0.19
1872	-0.19
1873	-0.2
1874	-0.19
1875	-0.19
1876	-0.21
1877	-0.11
1878	0.13
1879	-0.04
1880	-0.15
1881	-0.15
1882	-0.11
1883	-0.2
1884	-0.25
1885	-0.36
1886	-0.26
1887	-0.29
1888	-0.26
1889	-0.04
1890	-0.22
1891	-0.26
1892	-0.18
1893	-0.34
1894	-0.25
1895	-0.25
1896	-0.11
1897	-0.02
1898	-0.16
1899	-0.24
1900	-0.1
1901	-0.05
1902	-0.21
1903	-0.23
1904	-0.45
1905	-0.35
1906	-0.17
1907	-0.28
1908	-0.35
1909	-0.45
1910	-0.37
1911	-0.47
1912	-0.26
1913	-0.41
1914	-0.21
1915	-0.09
1916	-0.2
1917	-0.47
1918	-0.34
1919	-0.19
1920	-0.26
1921	-0.23
1922	-0.19
1923	-0.27
1924	-0.17
1925	-0.29
1926	-0.06
1927	-0.19
1928	-0.15
1929	-0.26
1930	-0.21
1931	-0.07
1932	-0.05
1933	-0.21
1934	-0.21
1935	-0.11
1936	-0.16
1937	-0.05
1938	0.05
1939	-0.02
1940	0.11
1941	0.2
1942	0.19
1943	0.05
1944	0.2
1945	0.18
1946	0.08
1947	-0.04
1948	-0.04
1949	-0.06
1950	-0.1
1951	-0.13
1952	0.1
1953	0.1
1954	-0.01
1955	-0.08
1956	-0.16
1957	-0.09
1958	0.14
1959	0.07
1960	0
1961	0.1
1962	0.02
1963	0.04
1964	0
1965	-0.15
1966	-0.03
1967	0
1968	-0.03
1969	-0.01
1970	0.13
1971	-0.04
1972	-0.03
1973	0.19
1974	0
1975	0.03
1976	-0.06
1977	0.12
1978	0.15
1979	0.11
1980	0.33
1981	0.32
1982	0.23
1983	0.29
1984	0.27
1985	0.17
1986	0.22
1987	0.21
1988	0.42
1989	0.32
1990	0.42
1991	0.43
1992	0.36
1993	0.22
1994	0.24
1995	0.44
1996	0.4
1997	0.38
1998	0.63
1999	0.49
2000	0.44
2001	0.45
2002	0.62
2003	0.59
2004	0.61
2005	0.61
2006	0.67
2007	0.71
2008	0.53
2009	0.6
2010	0.77
2011	0.62
2012	0.64
2013	0.67
2014	0.74
2015	0.81
2016	1.05
2017	0.95
2018	0.87
2019	0.91
2020	1.03
2021	0.86
2022	0.92

### Sheet: Sheet2
Fig. 7A				Fig. 7B
LBW	Leaf blade width			GY	Grain yield
PnP	Panicle number per plant			DtH	Days to heading
SnP	Spikelet number per panicle			GWS	Grain weight per spike
PH	Plant height			GFD	Grain filling duration
PL	Panicle length			PH	Plant height
DtH	Days to heading			GNS	Grain number per spike
Fig. 7C				Fig. 7D
CR	Chaff rate			PWMS	Panicle weight of main stem
PWP	Panicle weight per plant			PWP	Panicle weight per plant
SWP	Seed weight per plant			SPBMP	Spikelets per primary branch of main panicle
StWP	Straw weight per plant			GMP	Grain weight of main panicle
ETR	Effective tillering rate			SW	Straw weight
ED	Emergence date			GPBMP	Grains per primary branch of main panicle
TR	Tillering rate			GPP	Grain weight per plant
ELD	Elongation date			HD	Heading date
HD	Heading date			PBMS	Primary branch number per main stem
TD	Tillering date			DMS	Diameter of main stem
MSL	Main stem length			PD	Panicle diameter
BD	Blooming date			PH	Plant height
NLB	Number of leaf blades			SNN	Stem node number
LPS	Length of panicle stem			PL	Panicle length
MT	Maturity			PeL	Peduncle length
NMS	Nodes per main stem			MT	Maturity
LBW	Leaf blade width			LL	Leaf length
LBL	Leaf blade length			ED	Emergence date
MPL	Main panicle length			LW	Leaf width
1000 SW	1000 seed weight			1000 SW	1000 grain weight
